# Hypoxia-induced regulation of zDHHC23 opens avenues for new biomarkers for NON MYCN-amplified neuroblastoma

**DOI:** 10.1101/2025.11.03.686197

**Authors:** Sally O. Oswald, Leonard A. Daly, Kim Clarke, Philip J. Brownridge, Barry Pizer, Ian A. Prior, Violaine Sée, Claire E. Eyers

## Abstract

Neuroblastoma is a highly metastatic paediatric malignancy with poor prognosis, and remains a leading cause of paediatric cancer mortality. Current risk stratification is disproportionately reliant on *MYCN* amplification, a feature present in only ∼25% of cases. This narrow focus neglects the majority of patients that have non-*MYCN* amplified tumours, limiting opportunities for therapeutic innovation. To define molecular drivers of metastasis in non*-MYCN* amplified neuroblastoma and identify putative prognostic markers, we leveraged our validated *in vivo* chick embryo xenograft model to profile oxygen-sensitive transcriptional changes, revealing a cohort of ∼400 genes associated with metastatic competence. Integrative survival analysis using two independent patient cohorts identified 59 genes predictive of event-free survival in non-*MYCN* amplified disease. Among these, the poorly characterized Zinc Finger DHHC-Type Palmitoyltransferase 23 (zDHHC23) emerged as a robust prognostic candidate.

Proteomic interrogation of zDHHC23 under varying oxygen conditions uncovered dynamic interactome remodelling, notably hypoxia-attenuated association with the 26S proteasome and the TIM23 mitochondrial import complex. These findings suggest zDHHC23 as a hypoxia-responsive regulator linked to metastatic signalling, and a promising target for biomarker development and therapeutic intervention in high-risk, non-MYCN amplified neuroblastoma.
