## Supplementary File 2 for "Hypoxia-induced regulation of zDHHC23 opens avenues for new biomarkers for NON MYCN-amplified neuroblastoma"

### Sheet: Information
Supplementary File 2. Gene Ontology (GO) Analysis of Differentially Expressed Genes
This table summarizes the Gene Ontology (GO) and KEGG pathway enrichment analysis (using DAVID) of upregulated and downregulated genes identified from microarray data (Supplementary File 1). The analysis was performed to determine the functional categories significantly enriched among the differentially expressed genes.
Column 1 – Category: Indicates the GO or KEGG classification to which each term belongs, including Biological Process (BP), Cellular Component (CC), Molecular Function (MF), or KEGG Pathway.
Column 2 – Term: Describes the specific GO or KEGG pathway term associated with the enriched gene set.
Column 3 – Count: Number of genes from the analyzed dataset that are associated with the corresponding term.
Column 4 – P-value: Statistical significance of enrichment for each term prior to multiple testing correction.
Column 5 – Genes: List of gene symbols contributing to the enrichment of each term.
Column 6 – Fold Enrichment: Ratio of observed gene frequency to the expected frequency for the term, indicating the degree of enrichment.
Column 7 – Bonferroni Correction: Adjusted p-value calculated using the Bonferroni correction for multiple comparisons.
Column 8 – Benjamini–Hochberg: Adjusted p-value based on the Benjamini–Hochberg False Discovery Rate (FDR) correction.
Column 9 – Log10 Benjamini–Hochberg: Log-transformed Benjamini–Hochberg adjusted p-value for visualization and comparative purposes.
Data presented in this table correspond to the GO enrichment results shown in Figure 1C.

### Sheet: Upregulated GO Analysis
Category	Term	Count	PValue	Genes	Fold Enrichment	Bonferroni	Benjamini	FDR	log10_benjamini
Biological process	cytoplasmic translation	43	2.82449e-51	P61927, P62917, P62280, P39019, P42766, Q02878, P62277, P62273, P30050, P63220, P62899, P83731, P62857, P62913, P62851, P62753, P62854, Q07020, P08708, P62906, P36578, P42677, P84098, P62861, P15880, P63173, P61353, Q02543, P83881, P62263, P62241, P62888, P62701, P05386, P62841, P62269, P60866, P05387, P62424, P46778, P62249, P49207, P61513	29.1796	5.58966e-48	5.58966e-48	5.58401e-48	47.2526
Cellular compartment	cytosolic ribosome	43	4.97384e-51	P61927, Q92616, P62917, P62280, P39019, P42766, Q02878, P62277, P62273, P30050, P63220, P62899, P83731, P62913, P62851, P62753, Q8N5U6, Q07020, P08708, P62906, P36578, P42677, P84098, P62861, P15880, P63173, P61353, P68104, Q02543, P83881, P62263, P62241, P62888, P62701, P05386, P62841, P62269, P60866, P62424, P46778, P62249, P49207, P61513	29.2008	2.13875e-48	2.13875e-48	2.01938e-48	47.6698
Molecular function	structural constituent of ribosome	43	5.53677e-36	P61927, P62917, P62280, P39019, P42766, Q02878, P62277, P62273, P30050, P63220, P62899, P83731, P62857, P62913, P62851, P62753, P62854, Q07020, P08708, P62906, P36578, P42677, P84098, P62861, P15880, P63173, P61353, Q02543, P83881, P62263, P62241, P62888, P62701, P05386, P62841, P62269, P60866, P05387, P62424, P46778, P62249, P49207, P61513	14.172	3.3276e-33	3.3276e-33	3.29438e-33	32.4779
Biological process	translation	44	2.01246e-34	P61927, P62917, P62280, P39019, P42766, Q02878, P62277, P62273, P30050, P63220, P62899, P83731, P62857, P62913, P62851, P62753, P62854, Q07020, P08708, P62906, P36578, P42677, P84098, P62861, P15880, P63173, P61353, P68104, Q02543, P83881, P62263, P62241, P62888, P62701, P05386, P62841, P62269, P60866, P05387, P62424, P46778, P62249, P49207, P61513	12.5432	3.98267e-31	1.99133e-31	1.98932e-31	30.7009
KEGG Pathway	hsa03010:Ribosome	43	5.33209e-33	P61927, P62917, P62280, P39019, P42766, Q02878, P62277, P62273, P30050, P63220, P62899, P83731, P62857, P62913, P62851, P62753, P62854, Q07020, P08708, P62906, P36578, P42677, P84098, P62861, P15880, P63173, P61353, Q02543, P83881, P62263, P62241, P62888, P62701, P05386, P62841, P62269, P60866, P05387, P62424, P46778, P62249, P49207, P61513	11.3074	1.36501e-30	1.36501e-30	1.35968e-30	29.8649
Cellular compartment	focal adhesion	51	1.80068e-29	Q14247, P62917, P62280, Q03113, Q9UHB6, P35579, P39019, P62277, P35221, P62273, P30050, Q9UBG0, P07237, Q07020, P78536, Q68CZ2, P60709, P09619, P36578, P18206, P11021, P84098, P63173, P61353, P62241, P62888, P05386, P05387, P62841, P27797, P21333, P61513, P62249, Q16527, P62937, Q02878, P23528, P62899, P21980, P27449, Q14517, P08708, P07737, P62906, P35222, P15880, P08670, P62263, P62701, P62269,…	7.71419	7.74291e-27	3.87146e-27	3.65537e-27	26.4121
Cellular compartment	ribosome	35	6.98666e-29	Q92616, P62280, P39019, Q02878, P62277, P62273, P62899, P83731, P62857, P62913, P62851, P62753, P62854, Q07020, P08708, P36578, P42677, P62861, P15880, P63173, P61353, P68104, Q02543, P83881, P62263, P62241, P62701, P05386, P62841, P62269, P60866, P27797, P62424, P46778, P62249	13.9984	3.00426e-26	1.00142e-26	9.45528e-27	25.9994
KEGG Pathway	hsa05171:Coronavirus disease - COVID-19	44	5.72268e-28	P61927, P62917, P62280, P39019, P42766, Q02878, P62277, P62273, P30050, P63220, P62899, P83731, P62857, P62913, P62851, P62753, P62854, Q07020, P78536, P08708, P62906, P36578, P42677, P84098, P62861, P15880, P63173, P61353, Q02543, P83881, P62263, P62241, P62888, P62701, P05386, P62841, P62269, P60866, P05387, P62424, P46778, P62249, P49207, P61513	8.36177	1.46501e-25	7.32503e-26	7.29642e-26	25.1352
Cellular compartment	cytosolic large ribosomal subunit	23	2.87891e-25	P61927, Q07020, P62906, P62917, P36578, P42766, Q02878, P84098, P63173, P61353, Q02543, P30050, P83881, P62888, P62899, P83731, P62913, P05386, P05387, P62424, P46778, P49207, P61513	25.414	1.23793e-22	3.09483e-23	2.9221e-23	22.5094
Cellular compartment	cytosolic small ribosomal subunit	20	1.81757e-23	P08708, P62280, P39019, P42677, P62277, P15880, P62861, P62273, P62263, P63220, P62241, P62701, P62857, P62851, P62841, P62269, P60866, P62753, P62249, P62854	29.6329	7.81555e-21	1.56311e-21	1.47587e-21	20.806
Molecular function	RNA binding	77	2.04046e-20	P05204, Q92616, Q9UQ35, P04439, Q8WWM7, P62917, P62280, P14678, P13667, P35579, P0CG48, P39019, Q96DI7, Q93062, P62277, P35221, Q9HCJ0, Q96AG4, P62273, P30050, P83731, P62913, P62753, P07237, P28799, Q07020, Q9UQ88, P36578, P84098, P63173, P61353, P68104, P83881, Q08945, P62241, P62888, P62841, P60866, P27797, P46778, P21333, P49207, P61513, P62249, P61927, P78563, P62937, P78406, O95453, P13693,…	3.23898	1.22632e-17	6.13158e-18	6.07036e-18	17.2124
Cellular compartment	extracellular exosome	94	4.42534e-20	P80303, P55786, P54652, P04439, P30041, P62280, Q01650, P51665, Q71UI9, P35579, P0CG48, P39019, P62277, P62273, P30050, P83731, P49137, P62913, P07237, P08962, P28799, P06744, Q6EMK4, P60709, P22392, Q14019, Q9BTY2, P36578, P30153, P10321, P18206, P11021, P61353, P68104, P62241, P62888, P08572, Q6XQN6, Q5EB52, P05387, Q13332, P60866, P06753, P27797, P21333, P49207, P61513, Q13330, P02794, P62249,…	2.73331	1.90289e-17	3.17149e-18	2.99448e-18	17.4987
Cellular compartment	small ribosomal subunit	14	1.67566e-17	P15880, P62861, P62273, P62263, P63220, P62701, P62857, P62851, P62841, P62269, P60866, P62753, P62249, P62854	35.1036	7.20536e-15	1.02934e-15	9.71886e-16	14.9874
Cellular compartment	cytosol	155	5.52342e-17	P55786, Q9BYX2, Q92616, P62917, P14678, Q01650, Q96DI7, Q96RU8, Q9HCJ0, Q9H7B4, P83731, P49137, O14543, P62913, P62753, P27987, P07237, Q13886, P78536, Q8TF74, Q9Y678, O15013, P36578, P53816, Q86YV9, Q08AE8, P15018, P84098, P68106, P63173, P68104, P62241, P62888, Q92844, P60866, P46778, P62249, P02794, P34947, P78563, P62937, Q15438, P19793, O95453, Q9BXC9, P13693, P23528, P63220, P62899, P21980,…	1.8122	2.37507e-14	2.96884e-15	2.80314e-15	14.5274
Cellular compartment	ribonucleoprotein complex	29	1.65578e-15	P62917, O75564, P62280, P39019, Q99700, P62273, P63220, P62899, P62913, P62753, Q07020, P08708, P60709, P36578, P42677, P62861, P63173, P61353, Q02543, P83881, P62263, P62241, P62701, P05386, P62841, P62269, P60866, P46778, P62249	6.97631	7.16094e-13	7.91097e-14	7.46942e-14	13.1018
Cellular compartment	membrane	143	9.14273e-13	P02452, P98153, P55786, Q92616, Q8WUM9, Q9BRR6, P62917, Q5VV42, Q86TM6, Q01650, Q9NRW7, Q9NV66, Q96DI7, Q96L08, Q9H7B4, P83731, P62913, P62753, P27987, P28799, P08962, Q15546, P78536, Q9BSK0, P36578, Q86YV9, Q9H6X2, Q96F46, P84098, P43307, P68106, P68104, P62241, P38484, P62888, P08572, Q9H1E5, P60866, P46778, P62249, P02794, Q06481, P62937, Q96H78, Q9BXC9, P23528, P62899, Q9Y5X0, P27449, Q12851,…	1.70274	3.93136e-10	3.93137e-11	3.71195e-11	10.4055
Molecular function	protein binding	271	6.4493e-12	P05204, Q96NE9, Q9BYX2, P62917, Q5VV42, Q86TM6, Q9NRW7, Q63ZY3, Q71UI9, Q96L08, Q9H7B4, Q9HCJ0, Q9Y272, P83731, P49137, O14543, P62913, Q13123, P28799, P08962, Q9H4L4, Q15546, Q8TF74, Q6EMK4, Q92729, P10124, Q86YV9, Q9BQ65, P15018, Q96F46, Q5T9C2, P68106, Q8IWI9, P68104, P62241, P38484, P60866, Q92844, P46778, O15525, P62249, Q9H706, Q06481, Q16527, Q16649, P62937, Q15438, P68363, O95453, Q9BXC9,…	1.22835	3.87602e-09	1.29201e-09	1.27911e-09	8.88873
Cellular compartment	cytoplasm	147	1.27368e-11	P02452, P05204, Q96NE9, P55786, Q9BYX2, Q92616, P62917, Q86TM6, P14678, Q9NRW7, Q63ZY3, P52952, Q96RU8, O60285, Q9Y272, P83731, P49137, P62913, P62753, P27987, Q13123, Q9H4L4, P78536, Q9BSK0, O15013, Q9UQ88, P36578, P53816, Q5T9C2, P84098, P68106, P63173, P68104, P62241, P62888, Q92844, P60866, A6NGR9, P46778, P62249, P02794, Q16527, P34947, P78563, P62937, Q15438, P68363, O95453, Q9BXC9, P13693,…	1.62787	5.47683e-09	4.97894e-10	4.70104e-10	9.30286
Molecular function	cadherin binding	25	4.86476e-10	Q14247, Q92616, Q9BYX2, Q8WWM7, P30041, Q9UHB6, P35579, Q9H223, Q02878, P35221, Q96AG4, P83731, Q92597, P62854, Q6EMK4, P07737, P35222, Q07960, P18206, P11021, P15880, P08238, P62424, P21333, P49207	4.82565	2.92372e-07	7.3093e-08	7.23633e-08	7.13612
Biological process	ribosomal small subunit biogenesis	13	4.37269e-09	P08708, P62280, P39019, P42677, P62277, P62263, P62241, P62701, P62857, P62851, P62841, P62753, P62249	10.2734	8.65351e-06	2.88452e-06	2.8816e-06	5.53993
Cellular compartment	small-subunit processome	11	2.08671e-07	P42677, P62277, P08708, P62263, P62241, P62701, P62857, P62280, P62753, P62249, P39019	9.56156	8.97243e-05	7.47736e-06	7.06002e-06	5.12625
Cellular compartment	endoplasmic reticulum	42	8.79383e-07	P80303, Q14247, P04439, Q9BRR6, Q86TM6, Q5VV42, P13667, Q9H223, Q8IYP9, Q9P2N4, Q96AG4, P24534, P21980, Q6NUQ4, Q9Y5X0, P83731, P62753, P27987, P07237, P28799, O95302, Q07020, Q9Y678, Q13641, P53816, Q86YV9, Q24JP5, Q96G23, P10321, P11021, P43307, P61353, P83881, P38484, P01889, P62241, Q9H1E5, Q5EB52, P27797, P46778, P49207, P21399	2.31062	0.000378063	2.90873e-05	2.74638e-05	4.5363
Molecular function	ubiquitin protein ligase binding	19	3.19475e-06	P06744, O94972, Q15843, Q92813, P68363, P30041, Q99460, P35222, P0CG48, P18206, P11021, Q96RU8, P62861, P49459, P27449, P62913, Q92844, P08238, P27797	3.78542	0.00191821	0.000384009	0.000380176	3.41566
Biological process	ribosomal small subunit assembly	6	3.79821e-06	P42677, P62861, P62263, P62857, P62841, P39019	23.4116	0.0074885	0.00187917	0.00187727	2.72603
Cellular compartment	lysosomal membrane	21	4.11067e-06	Q2KHT3, Q15546, Q7Z3F1, Q6EMK4, P04439, Q10567, Q8WTV0, P53816, Q8WWB7, Q86YV9, Q9P0T7, Q01650, Q9NQ34, P10253, P0CG48, P01889, Q6ZP29, P27449, Q68CP4, P08962, P28799	3.41407	0.00176603	0.000126256	0.00011921	3.89875
Cellular compartment	nucleus	131	8.49264e-06	P05204, P55786, P14678, Q71UI9, P52952, Q96DI7, Q96RU8, Q9H7B4, O60285, Q9Y272, P49137, P62753, P27987, Q13123, Q13886, Q9H4L4, Q9BSK0, Q9UQ88, P36578, Q9BQ65, P0CJ78, Q5T9C2, P68104, Q8IWI9, Q08945, P62241, P62888, O15525, P02794, Q06481, Q16527, O75528, Q16649, P78563, P62937, P19793, O95453, P13693, P23528, Q16531, P21980, Q9Y5X0, P54368, Q9NYG5, Q15843, A6NIX2, Q9UMS4, Q14517, P07737, Q99460,…	1.39137	0.00364519	0.000243456	0.000229867	3.61358
Cellular compartment	rough endoplasmic reticulum	7	1.14274e-05	Q07020, Q02878, P61353, P62273, P63220, P36578, Q5VV42	13.422	0.00490175	0.000307111	0.00028997	3.5127
Biological process	rRNA processing	12	1.19317e-05	P42677, P08708, P61353, Q9Y2W2, P62857, Q96GQ7, P62913, P62851, P62841, P62753, P62249, P39019	5.50861	0.0233364	0.00472257	0.0047178	2.32582
Cellular compartment	ficolin-1-rich granule lumen	11	2.27794e-05	P06744, Q8WVQ1, P18206, P16035, P62937, P68104, Q14019, P22392, P51665, P08238, P02794	5.73693	0.00974743	0.000576184	0.000544025	3.23944
Cellular compartment	cytoplasmic side of rough endoplasmic reticulum membrane	4	6.84503e-05	P61353, P62273, P62857, P62854	43.4616	0.0290057	0.0016352	0.00154393	2.78643
Cellular compartment	synapse	22	0.00012037	P61927, Q16849, P78563, P08708, P60709, P62280, P35222, P84098, P61353, P63220, P62701, P83731, P62857, P62841, P60866, P62424, P46778, P62249, Q9H2B2, P49207, P62854, P61513	2.61245	0.0504455	0.00272417	0.00257212	2.56477
Cellular compartment	nucleoplasm	88	0.000240732	Q9BYX2, Q9UQ35, P62917, P41182, Q86TM6, P62280, P14678, P51665, Q9UQL6, P0CG48, P52952, P39019, Q96DI7, Q93062, O60885, P62277, Q9HCJ0, Q9H7B4, P62273, P49459, O60285, Q14494, P49137, P62913, P62753, Q13123, O14867, P08962, Q13886, Q9H4L4, Q15742, P60709, Q9BQ65, Q08AE8, Q9UBX2, P61081, Q9P0K7, P61353, P18848, Q8IWI9, Q08945, P62241, P62841, P60866, O15525, Q13330, P62249, O75528, Q05195, P78563,…	1.43423	0.0983486	0.00517574	0.00488686	2.28603
Cellular compartment	MHC class I protein complex	4	0.000277832	P04439, P01889, P17693, P10321	28.9744	0.112622	0.00568893	0.00537141	2.24497
Biological process	actin cytoskeleton organization	13	0.000316608	Q16527, Q14247, Q92747, P07737, O15013, P41182, Q08AE8, Q9H6X2, P35579, Q9Y2J4, O14807, P23528, P21333	3.55965	0.46563	0.104428	0.104322	0.981184
Cellular compartment	podosome	6	0.000386427	Q5TCZ1, P18206, Q14247, Q68CZ2, P21333, Q9Y2J4	9.54036	0.153119	0.00755289	0.00713133	2.12189
KEGG Pathway	hsa04612:Antigen processing and presentation	9	0.000386583	Q9UL46, P11021, P54652, P04439, P01889, P17693, P08238, P27797, P10321	5.02551	0.0942432	0.0329884	0.0328596	1.48164
Biological process	positive regulation of signal transduction by p53 class mediator	4	0.000445093	P61927, P62913, P60866, P62841	24.9723	0.585646	0.125834	0.125707	0.900201
Molecular function	ubiquitin ligase inhibitor activity	4	0.000618155	P61927, P62913, P60866, P62841	22.5314	0.310388	0.0619185	0.0613004	1.20818
Molecular function	TAP binding	3	0.00076566	P04439, P01889, P10321	61.9613	0.36893	0.0657374	0.0650811	1.18219
Cellular compartment	extracellular matrix	12	0.000810947	Q9P2N4, Q06828, P02461, P16035, P41221, Q6EMK4, P10124, Q96JA1, P21980, P08253, P35625, P48307	3.43118	0.2945	0.0151612	0.014315	1.81927
Molecular function	actin filament binding	12	0.00109182	P18206, Q14247, Q92747, P35221, P23528, Q14019, Q9UHB6, Q9H6X2, P06753, P35579, P21333, Q9Y2J4	3.3046	0.481357	0.0744064	0.0736636	1.12839
Cellular compartment	endoplasmic reticulum lumen	14	0.00110501	Q06481, P02452, P02461, P78536, P22692, Q9BTY2, P13667, P51654, Q24JP5, P11021, P41221, P08572, P07237, P27797	2.9253	0.378375	0.0197982	0.0186931	1.70338
Molecular function	peptide antigen binding	6	0.00111424	P04439, P01889, P17693, Q92585, Q01650, P10321	7.5871	0.488307	0.0744064	0.0736636	1.12839
Cellular compartment	lumenal side of endoplasmic reticulum membrane	5	0.00193258	P04439, P01889, P17693, P27797, P10321	9.3132	0.564741	0.0332404	0.0313851	1.47833
Biological process	endodermal cell differentiation	5	0.00202612	P08476, P08572, P08253, Q13683, P35579	9.18101	0.981935	0.42224	0.421814	0.37444
Biological process	cellular response to hypoxia	9	0.00204112	Q9BX63, P55786, P27144, Q6EMK4, P18848, P08476, Q92597, Q99814, P07237	3.95689	0.982464	0.42224	0.421814	0.37444
Cellular compartment	secretory granule lumen	8	0.00205952	P06744, P18206, P62937, P68104, Q14019, P22392, P51665, P08238	4.49603	0.587907	0.0340612	0.0321601	1.46774
Biological process	erythrocyte differentiation	6	0.0021336	P55347, Q15758, P62263, P08476, Q99814, P39019	6.57167	0.985403	0.42224	0.421814	0.37444
Cellular compartment	postsynaptic density	12	0.00251985	P42677, Q02878, P62277, P63173, P30050, P62263, P62906, P62917, P62888, P62851, P62269, P39019	2.97456	0.662065	0.0401309	0.037891	1.39652
Biological process	antigen processing and presentation of endogenous peptide antigen via MHC class Ib	4	0.00323114	P04439, P01889, P17693, P10321	13.1433	0.998346	0.532868	0.53233	0.27338
Biological process	antigen processing and presentation of endogenous peptide antigen via MHC class I via ER pathway, TAP-independent	4	0.00323114	P04439, P01889, P17693, P10321	13.1433	0.998346	0.532868	0.53233	0.27338
Molecular function	mRNA binding	12	0.00338726	Q99700, P42766, Q93062, P62277, P15880, P78563, Q9UQ35, Q8WWM7, O75564, P83731, P27797, P62854	2.85975	0.869867	0.203574	0.201542	0.691277
Biological process	protection from natural killer cell mediated cytotoxicity	3	0.00365325	P04439, P01889, P17693	31.2154	0.999285	0.556137	0.555575	0.254818
Biological process	positive regulation of endothelial cell migration	6	0.00405447	P06744, P41221, Q8WTV0, Q9H334, P27797, P28799	5.67553	0.999678	0.573128	0.572549	0.241748
Molecular function	nucleosomal DNA binding	6	0.00475621	P05204, P84243, P60709, Q71UI9	5.46717	0.943034	0.248516	0.246035	0.604646
Molecular function	metallopeptidase activity	6	0.00506173	Q9P2N4, P55786, P78536, Q9H4A4, P08253, P51665	5.38794	0.952633	0.248516	0.246035	0.604646
KEGG Pathway	hsa05205:Proteoglycans in cancer	12	0.00533519	P02452, Q14247, P41221, O14807, P60709, P08253, P35222, P35625, P51654, P62753, P08962, P21333	2.66056	0.745757	0.341452	0.340119	0.46667
Molecular function	rRNA binding	5	0.00537555	P61927, P62917, P62701, P62280, P62269	7.04106	0.960813	0.248516	0.246035	0.604646
Biological process	modification-dependent protein catabolic process	3	0.00667675	Q15843, P62861, P0CG48	23.4116	0.999998	0.880885	0.879995	0.0550806
Cellular compartment	extracellular region	50	0.00688202	P02452, Q9BRR6, P30041, P51665, O75462, C9JL84, Q9P2N4, P07237, P08962, P28799, P06744, P22392, Q14019, P10124, Q9BTY2, P15018, Q96F46, P18206, P16035, Q4LDE5, P68104, P08572, P08253, Q6XQN6, P27797, P21333, Q92765, P02794, O43451, P35318, P62937, P55001, P78406, P10253, Q8WVQ1, P84243, P21980, P48307, Q10471, P02461, P22692, Q99460, P35625, Q06828, P41221, P08476, Q9H4A4, Q15773, P08238	1.45001	0.948671	0.104116	0.0983045	0.982484
Cellular compartment	Golgi membrane	21	0.00702175	Q12851, P78536, Q9Y678, P04439, Q10567, Q15438, Q6UWH4, P17693, Q9NRW7, O60507, Q24JP5, Q9H0V9, O43505, P10321, Q8IYP9, P01889, P38484, Q969W9, P27449, Q9H2B2, Q10471	1.92011	0.951685	0.104116	0.0983045	0.982484
Biological process	cellular response to interleukin-4	4	0.00714693	Q16649, P11021, P68363, P08238	9.98894	0.999999	0.883986	0.883093	0.0535545
Molecular function	protein-folding chaperone binding	7	0.0073523	O43808, P11021, P54652, P01889, Q86TM6, P27797, P28799	4.09178	0.988146	0.315624	0.312473	0.500831
Cellular compartment	collagen-containing extracellular matrix	14	0.00747665	P02452, P02461, P55001, P35625, P51654, Q9H013, Q9P2N4, Q06828, P16035, P41221, P21980, P08572, P08253, P27797	2.33426	0.960325	0.107165	0.101184	0.969946
Biological process	cell-matrix adhesion	7	0.00775599	P18206, P02461, Q4LDE5, P41182, P35222, Q13683, P08962	4.04645	1	0.884749	0.883855	0.0531799
Biological process	platelet aggregation	5	0.00824532	P18206, P62937, P60709, P35579, P21333	6.24309	1	0.884749	0.883855	0.0531799
KEGG Pathway	hsa04145:Phagosome	10	0.00837836	P60709, P04439, P01889, Q8WTV0, P68363, P27449, P17693, Q9UBG0, P27797, P10321	2.84463	0.883969	0.428972	0.427296	0.367571
Biological process	negative regulation of vasoconstriction	3	0.00849431	Q4LDE5, P35318, P08253	20.8103	1	0.884749	0.883855	0.0531799
Cellular compartment	cell-cell junction	9	0.0101882	P18206, P78536, Q14517, P35221, P60709, Q96S97, Q92729, P35222, P21333	3.02439	0.987764	0.138047	0.130342	0.859973
Cellular compartment	phagocytic vesicle membrane	6	0.0102954	P04439, P01889, P27449, P17693, P27797, P10321	4.54831	0.988321	0.138047	0.130342	0.859973
Biological process	positive regulation of extrinsic apoptotic signaling pathway in absence of ligand	3	0.0105066	P35221, P08476, P30153	18.7293	1	1	0.999494	0
Cellular compartment	U2-type catalytic step 2 spliceosome	4	0.0105943	Q96DI7, Q9UMS4, Q9UQ35, P14678	8.69232	0.989744	0.138047	0.130342	0.859973
Cellular compartment	Golgi apparatus	28	0.0110404	P80303, Q14247, Q16849, P04439, Q10567, P41182, Q6UWH4, Q9NRW7, O60507, Q9UQL6, Q8IYP9, Q8WVQ1, Q99700, Q6NUQ4, P28799, Q10471, Q2KHT3, Q15546, Q9Y678, P09619, P10124, Q9UBX2, P51654, Q9H0V9, O43505, P10321, P01889, P21399	1.65493	0.991551	0.139628	0.131835	0.855027
Biological process	negative regulation of canonical Wnt signaling pathway	8	0.0115903	P41221, Q13641, P22692, Q92729, P35222, P51654, Q92765, P52952	3.26436	1	1	0.999494	0
Molecular function	peptide binding	5	0.0117728	P55786, Q8WZ71, P19793, P08238, P27797	5.63284	0.999189	0.471697	0.466988	0.326337
Cellular compartment	extracellular space	44	0.0126808	P02452, P05204, P80303, P55786, P35318, P62937, P04439, P30041, P17693, P13667, O75462, P78406, P0CG48, P13693, Q9P2N4, P23528, Q96JA1, Q16531, P48307, P08962, P28799, P06744, P02461, P22692, Q6EMK4, P60709, Q9BTY2, P10124, P15018, P35625, P10321, Q06828, P16035, P62861, Q4LDE5, P41221, P68104, P01889, P08476, P08572, P08253, Q9H4A4, P27797, Q92765	1.44434	0.995862	0.155793	0.147098	0.807451
Molecular function	platelet-derived growth factor binding	3	0.0128907	P02452, P02461, P09619	16.8985	0.999589	0.484206	0.479372	0.31497
KEGG Pathway	hsa04120:Ubiquitin mediated proteolysis	9	0.0129835	O94972, Q9NYG5, Q9UMS4, P49459, Q16531, Q86TM6, O14543, P61081, P0CG48	2.86666	0.964759	0.553963	0.5518	0.256519
Biological process	protein localization	8	0.0136432	Q15843, Q96NE9, Q9UMS4, P41221, P35221, P41182, P19447, Q9BXC9	3.16106	1	1	0.999494	0
Molecular function	molecular adaptor activity	9	0.013886	P18206, Q93062, Q92616, P08670, P68104, P08572, Q71UI9, Q92844	2.85975	0.999776	0.490911	0.48601	0.308997
Cellular compartment	nucleolus	33	0.0139568	P78563, P41182, P62280, O95453, P39019, P42766, P62277, P30050, Q9UJ41, Q16531, P62857, P62913, P62851, P62753, Q07020, Q9NYG5, Q9H4L4, P08708, P36578, Q96GQ7, Q9UBX2, P42677, P84098, P61353, P68104, Q08945, P62263, P62241, P62701, P62424, P62249, P21333, P49207	1.54551	0.997627	0.16098	0.151995	0.793229
Cellular compartment	endosome membrane	11	0.0142019	Q2KHT3, P04439, P01889, Q969W9, P27449, Q9NRW7, Q07960, Q9H6X2, Q9H223, P0CG48, P08962	2.47282	0.997868	0.16098	0.151995	0.793229
Cellular compartment	cell surface	19	0.0143043	P78536, P54652, Q13641, Q6EMK4, P04439, Q8WTV0, P13667, P51654, Q9H6X2, P35579, P10321, Q9P2N4, P11021, P41221, P01889, P08238, Q13683, P27797, P08962	1.86264	0.997961	0.16098	0.151995	0.793229
Cellular compartment	early endosome membrane	9	0.0146005	P04439, P01889, Q969W9, Q9UJ41, Q86YV9, P17693, Q9NQ34, Q9H223, P10321	2.83445	0.998208	0.16098	0.151995	0.793229
Biological process	positive regulation of cell-cell adhesion mediated by cadherin	3	0.015089	P41221, Q92729, Q9H013	15.6077	1	1	0.999494	0
Biological process	positive regulation of axon regeneration	3	0.015089	P68106, P28799, P21333	15.6077	1	1	0.999494	0
Molecular function	MDM2/MDM4 family protein binding	3	0.0153059	P61927, P60866, P62841	15.4903	0.999906	0.507589	0.502521	0.294488
Biological process	protein localization to cell surface	4	0.0154401	P18206, Q92729, P35222, P21333	7.56738	1	1	0.999494	0
KEGG Pathway	hsa04940:Type I diabetes mellitus	5	0.0155192	Q16849, P04439, P01889, P17693, P10321	5.13973	0.981759	0.567558	0.565341	0.24599
Molecular function	integrin binding	8	0.0160469	P02461, P78536, Q4LDE5, P62937, Q13683, P35579, P07237, P27797	3.05982	0.99994	0.507589	0.502521	0.294488
Cellular compartment	lysosomal lumen	6	0.0173377	Q06828, P09619, P51654, P22304, P10253, Q68CP4	3.99137	0.999458	0.18638	0.175978	0.7296
Biological process	protein folding in endoplasmic reticulum	3	0.0176464	P11021, P07237, P27797	14.4071	1	1	0.999494	0
Biological process	adherens junction assembly	3	0.0176464	P18206, P60709, P35222	14.4071	1	1	0.999494	0
Cellular compartment	actin filament	6	0.0218246	Q14247, P60709, Q14019, Q9UHB6, P06753, P21333	3.7611	0.999924	0.223442	0.210971	0.650835
Cellular compartment	melanosome	6	0.0218246	P11021, Q15758, P13667, P08238, P07237, P08962	3.7611	0.999924	0.223442	0.210971	0.650835
Biological process	negative regulation of cell population proliferation	14	0.0231183	Q9BX63, P35318, Q13641, P78563, O75204, Q92729, P35222, Q63ZY3, P15018, Q9UBX2, P08476, Q92597, Q92765, P02794	2.00927	1	1	0.999494	0
Cellular compartment	nucleosome	7	0.0235234	P84243, P60709, Q16695, P21980, Q71UI9	3.16908	0.999964	0.235234	0.222104	0.628501
Molecular function	protein tag activity	3	0.0235913	Q15843, P62861, P0CG48	12.3923	0.999999	0.708917	0.70184	0.149405
Cellular compartment	perinuclear region of cytoplasm	20	0.0242977	O94972, Q14517, P22392, P30041, P53816, P35222, Q08AE8, Q07960, Q9H223, Q99700, Q9Y272, P08476, P21980, Q92597, P62753, P08238, P27797, Q9H2B2, P21333, Q10471	1.72239	0.999975	0.235315	0.222181	0.628351
Cellular compartment	adherens junction	8	0.0246259	P18206, A6NIX2, P35221, P60709, Q15438, Q92597, P35222, P35579	2.80398	0.999978	0.235315	0.222181	0.628351
Biological process	positive regulation of T cell mediated cytotoxicity	4	0.0257761	P04439, P01889, P17693, P10321	6.24309	1	1	0.999494	0
KEGG Pathway	hsa04142:Lysosome	8	0.0263001	Q10567, Q9BTY2, Q8NI08, P27449, P22304, P10253, Q68CP4, P08962	2.74119	0.998911	0.806403	0.803253	0.093448
Biological process	response to hyperoxia	3	0.0263092	P02452, P08253, Q01650	11.7058	1	1	0.999494	0
Biological process	regulation of translation	6	0.0275835	Q99700, Q92616, P63173, Q9HCJ0, P62263, P21399	3.53382	1	1	0.999494	0
KEGG Pathway	hsa05100:Bacterial invasion of epithelial cells	6	0.0283501	P18206, Q14247, Q92747, P35221, P60709, P35222	3.4792	0.999365	0.806403	0.803253	0.093448
Cellular compartment	lamellipodium	8	0.0286129	Q14247, Q14517, P35221, P60709, P23528, P22392, P35222, P07237	2.71635	0.999996	0.267468	0.25254	0.572728
Biological process	protein localization to nucleus	4	0.0292652	P02452, P62913, Q8N9N5, P27797	5.9458	1	1	0.999494	0
Biological process	cellular response to angiotensin	3	0.0295076	Q9BX63, Q14517, P08476	11.0172	1	1	0.999494	0
Molecular function	RNA polymerase II-specific DNA-binding transcription factor binding	8	0.0297109	Q96RU8, P18848, P35222, Q99814, Q9UQL6, Q9BXC9, Q13330, P52952	2.69397	1	0.850298	0.841809	0.0704289
Biological process	convergent extension involved in organogenesis	2	0.0316783	P41221, Q92765	62.4309	1	1	0.999494	0
Biological process	negative regulation of chromosome condensation	2	0.0316783	P84243	62.4309	1	1	0.999494	0
Biological process	negative regulation of mast cell cytokine production	2	0.0316783	P41182, Q9UJ41	62.4309	1	1	0.999494	0
Cellular compartment	recycling endosome membrane	6	0.031875	P04439, P01889, Q92597, P17693, Q9H223, P10321	3.40134	0.999999	0.291622	0.275345	0.53518
KEGG Pathway	hsa05165:Human papillomavirus infection	14	0.0320827	O75528, P02452, P04439, P09619, P30153, P17693, P35222, P10321, P41221, P01889, P08572, P27449, Q92585, Q13683	1.90154	0.999763	0.821316	0.818108	0.0854897
Biological process	translational elongation	3	0.0328519	P68104, P24534, P05386	10.4051	1	1	0.999494	0
Biological process	cell motility	4	0.0329911	Q14247, P78536, P60709, P41182	5.67553	1	1	0.999494	0
Cellular compartment	endoplasmic reticulum-Golgi intermediate compartment	5	0.0342898	P80303, P11021, Q9Y678, P07237, Q9H0V9	4.07453	1	0.30718	0.290035	0.512607
Biological process	embryo implantation	4	0.0349422	P84243, P08253, P15018	5.54941	1	1	0.999494	0
Biological process	positive regulation of cell population proliferation	15	0.0359121	Q9H706, P34947, P78536, P35318, P78552, P60709, P09619, P35222, P15018, O75462, P52952, P43307, P62701, P62753, P27797	1.83261	1	1	0.999494	0
Biological process	response to cytokine	4	0.0369516	P02461, P16035, P49137, P35625	5.42877	1	1	0.999494	0
Biological process	positive regulation of substrate adhesion-dependent cell spreading	4	0.0369516	Q96S97, P07237, P27797, P21333	5.42877	1	1	0.999494	0
Biological process	osteoclast differentiation	4	0.0369516	Q9H334, Q9Y5X0, P35222, P51654	5.42877	1	1	0.999494	0
Cellular compartment	glutamatergic synapse	16	0.0378618	Q15843, Q92747, P07737, P60709, P30153, P35222, P61081, O95453, P41221, Q9P2F8, Q13332, Q15773, Q8N5U6, P27797, Q9H2B2, P21333	1.77093	1	0.332257	0.313712	0.478526
Biological process	regulation of apoptotic process	9	0.0390327	P13693, P18848, P60709, Q9UQ88, P22392, P21980, P54826, P27797	2.34116	1	1	0.999494	0
Biological process	transcription by RNA polymerase II	9	0.0390327	P55347, Q16649, P18848, P08476, P41182, P35222, P61218, P19447, P52952	2.34116	1	1	0.999494	0
Molecular function	4 iron, 4 sulfur cluster binding	4	0.0397576	Q9NV66, Q9BX63, Q5VV42, P21399	5.2733	1	1	0.991667	0
Biological process	mRNA transcription by RNA polymerase II	4	0.0433268	P18848, P19793, Q99814, P21333	5.0964	1	1	0.999494	0
Biological process	ribosomal large subunit assembly	3	0.0437067	Q02878, P83731, P62913	8.9187	1	1	0.999494	0
Biological process	cellular response to cholesterol	3	0.0437067	Q7Z3F1, Q14494, P08476	8.9187	1	1	0.999494	0
Cellular compartment	RNA polymerase II transcription regulator complex	6	0.0444185	Q16649, P18848, P19793, O14867, O15525, P52952	3.1044	1	0.381999	0.360678	0.417937
Biological process	cellular response to amino acid starvation	4	0.0455661	Q92616, Q7Z3F1, Q8WTX7, P18848	4.99447	1	1	0.999494	0
Biological process	protein stabilization	9	0.0456006	O94972, P07737, Q86TM6, Q8WWB7, P62913, P08238, P27797, P28799, P21333	2.26564	1	1	0.999494	0
Molecular function	signaling receptor binding	12	0.0462997	P41221, P35318, P68106, P22692, P04439, P01889, P09619, P17693, P35222, P15018, P10321, Q96F46	1.94135	1	1	0.991667	0
Biological process	regulation of centromere complex assembly	2	0.0471403	P84243	41.6206	1	1	0.999494	0
Biological process	L-histidine transmembrane transport	2	0.0471403	Q8N8R3, Q6ZP29	41.6206	1	1	0.999494	0
Molecular function	alpha-glucosidase activity	2	0.0474914	O43451, P10253	41.3075	1	1	0.991667	0
Molecular function	CD8 receptor binding	2	0.0474914	P04439, P17693	41.3075	1	1	0.991667	0
Biological process	maturation of SSU-rRNA	3	0.0475816	P62263, P62857, P39019	8.5133	1	1	0.999494	0
Biological process	negative regulation of actin filament polymerization	3	0.0475816	P07737, Q96S97, Q63ZY3	8.5133	1	1	0.999494	0
Cellular compartment	cortical cytoskeleton	3	0.0477465	Q14247, P60709, P21333	8.50336	1	0.402568	0.380099	0.395161
Molecular function	RNA polymerase II core promoter sequence-specific DNA binding	3	0.0482282	P84243, Q71UI9	8.44927	1	1	0.991667	0
Molecular function	protein heterodimerization activity	12	0.0493786	P84243, P18848, Q16695, Q14494, P30153, Q99814, Q71UI9, P06753, P07237, Q8N961	1.92128	1	1	0.991667	0
Cellular compartment	azurophil granule lumen	5	0.0509872	P30041, Q9BTY2, Q99460, Q6XQN6, P28799	3.582	1	0.421625	0.398092	0.375074
KEGG Pathway	hsa04144:Endocytosis	11	0.0514283	P34947, Q8TF74, Q92747, P04439, P53680, P01889, Q15438, P17693, Q9NRW7, Q9H223, P10321	1.97431	0.999999	1	1	0
Biological process	vesicle-mediated transport	9	0.0523835	Q9P2N4, Q9Y678, P53680, Q10567, Q15438, Q9UJ41, Q08AE8, Q9NRW7, Q9H2B2	2.20344	1	1	0.999494	0
Biological process	response to oxidative stress	6	0.0531201	Q93062, P30041, Q8NI08, Q99814, Q6XQN6, P19447	2.94949	1	1	0.999494	0
KEGG Pathway	hsa05330:Allograft rejection	4	0.0537116	P04439, P01889, P17693, P10321	4.63893	0.999999	1	1	0
Biological process	membrane protein ectodomain proteolysis	3	0.055687	P78536, P35579, Q9H013	7.80386	1	1	0.999494	0
Biological process	lysosomal lumen acidification	3	0.055687	P27449, Q9P0T7, P28799	7.80386	1	1	0.999494	0
KEGG Pathway	hsa00500:Starch and sucrose metabolism	4	0.0571601	P06744, O43451, P10253, P35557	4.52296	1	1	1	0
Molecular function	unfolded protein binding	6	0.057555	P11021, P54652, P62937, Q86TM6, P08238, P27797	2.88192	1	1	0.991667	0
Cellular compartment	ER to Golgi transport vesicle membrane	4	0.0590615	P04439, P01889, P17693, P10321	4.49603	1	0.459017	0.433397	0.338172
Cellular compartment	brush border	4	0.0590615	P18206, P60709, P35579, P21333	4.49603	1	0.459017	0.433397	0.338172
Biological process	protein folding	7	0.0590751	O95302, P62937, P13667, P08238, P07237, Q9H0V9, P27797	2.5261	1	1	0.999494	0
Cellular compartment	MHC class II protein complex	3	0.0595403	P04439, P01889, P10321	7.5222	1	0.459017	0.433397	0.338172
Cellular compartment	eukaryotic translation elongation factor 1 complex	2	0.0597789	P68104, P24534	32.5962	1	0.459017	0.433397	0.338172
Biological process	positive regulation of macrophage cytokine production	3	0.0599078	P41221, P17693, P49137	7.4917	1	1	0.999494	0
Biological process	atrioventricular node cell development	2	0.0623563	Q92585, P52952	31.2154	1	1	0.999494	0
Biological process	regulation of interleukin-12 production	2	0.0623563	P01889, Q9H334	31.2154	1	1	0.999494	0
Biological process	otolith morphogenesis	2	0.0623563	Q96JA1, Q8N584	31.2154	1	1	0.999494	0
Biological process	meiotic nuclear division	2	0.0623563	P41221, P15018	31.2154	1	1	0.999494	0
Biological process	cellular response to L-arginine	2	0.0623563	Q8WTX7, Q01650	31.2154	1	1	0.999494	0
Biological process	regulation of epidermis development	2	0.0623563	Q15742, P22392	31.2154	1	1	0.999494	0
Molecular function	metalloendopeptidase activity involved in amyloid precursor protein catabolic process	2	0.0628168	P78536, Q9H013	30.9806	1	1	0.991667	0
Biological process	positive regulation of gene expression	14	0.0634788	O75528, Q16649, P41182, P35222, P15018, P52952, Q9H013, P41221, P08670, P18848, P08476, P62913, P27797, O15525	1.73076	1	1	0.999494	0
Biological process	negative regulation of apoptotic process	14	0.0639744	P34947, P22392, P35222, P52952, P13693, P11021, P41221, P23528, Q16531, P21980, O14543, P62753, P08238, P21333	1.72734	1	1	0.999494	0
Biological process	protein refolding	3	0.0642347	P11021, P68106, P54652	7.20356	1	1	0.999494	0
Cellular compartment	actin cytoskeleton	9	0.0647062	P78536, Q92747, P35221, P60709, P23528, Q9UHB6, P06753, P35579, P21333	2.11055	1	0.485383	0.458292	0.313915
KEGG Pathway	hsa05014:Amyotrophic lateral sclerosis	14	0.0654205	P07737, P60709, Q8WWM7, P68363, Q99460, P07919, P51665, P78406, Q99700, P12074, P11021, P18848, P56381, Q92844	1.70678	1	1	1	0
Cellular compartment	ruffle	5	0.0654703	Q14247, Q96S97, P22392, Q9UHB6, P35579	3.29255	1	0.485383	0.458292	0.313915
Biological process	antimicrobial humoral immune response mediated by antimicrobial peptide	6	0.0655475	P05204, P35318, P62861, P62888, P78406, P39019	2.77471	1	1	0.999494	0
Biological process	response to hypoxia	7	0.0658898	P78536, A6NIX2, P35318, P08253, Q99814, P15018, P19447	2.45515	1	1	0.999494	0
Molecular function	protein folding chaperone	4	0.0666398	P11021, P54652, P08238, P27797	4.27319	1	1	0.991667	0
Biological process	in utero embryonic development	8	0.0668086	P06744, Q5TCZ1, P02461, P30419, Q03113, P35222, P35579, O15525	2.23967	1	1	0.999494	0
KEGG Pathway	hsa04810:Regulation of actin cytoskeleton	10	0.0672319	P18206, Q92747, O14807, P07737, P60709, P23528, P09619, Q03113, Q13683, P35579	1.9665	1	1	1	0
Cellular compartment	nuclear speck	12	0.0675327	Q96DI7, P34947, Q9UMS4, P18848, Q9UQ35, Q8WWM7, Q92585, Q99814, O95453, Q9UQL6, Q13123, Q6QNK2	1.82356	1	0.492188	0.464717	0.307869
KEGG Pathway	hsa05416:Viral myocarditis	5	0.0678479	P60709, P04439, P01889, P17693, P10321	3.23069	1	1	1	0
Biological process	positive regulation of DNA-templated transcription	18	0.0682655	O75528, O94972, P02452, Q16649, P60709, P22392, P19793, Q8N9N5, P35222, P52952, O60885, Q93062, P41221, Q8IWI9, P18848, P08476, Q8N5U6, Q13330	1.5673	1	1	0.999494	0
Biological process	maturation of SSU-rRNA from tricistronic rRNA transcript (SSU-rRNA, 5.8S rRNA, LSU-rRNA)	3	0.0686632	P62241, P62249, P39019	6.93676	1	1	0.999494	0
Biological process	osteoblast differentiation	6	0.0688877	P02452, P84243, P35222, P62841, Q9UBG0	2.7342	1	1	0.999494	0
Biological process	mitotic cell cycle	6	0.0688877	O75528, Q9NYG5, Q9UQ88, P68363, Q13123	2.7342	1	1	0.999494	0
KEGG Pathway	hsa04820:Cytoskeleton in muscle cells	10	0.0702255	Q16527, P02452, P18206, P02461, P08670, P60709, P08572, Q13683, P06753, P35579	1.94955	1	1	1	0
Biological process	positive regulation of cell differentiation	4	0.0709644	P60709, P35222, O14543, P08238	4.16206	1	1	0.999494	0
Biological process	Rho protein signal transduction	4	0.0737913	P23528, P41182, Q03113, Q07960	4.09383	1	1	0.999494	0
Cellular compartment	cortical actin cytoskeleton	4	0.0746976	Q14247, P68104, Q96S97, Q14019	4.07453	1	0.535333	0.505454	0.271376
KEGG Pathway	hsa05332:Graft-versus-host disease	4	0.0759064	P04439, P01889, P17693, P10321	4.02041	1	1	1	0
Biological process	dorsal root ganglion development	2	0.07733	P49798, P35222	24.9723	1	1	0.999494	0
Biological process	cellular response to indole-3-methanol	2	0.07733	P35221, P35222	24.9723	1	1	0.999494	0
Biological process	nucleoside triphosphate biosynthetic process	2	0.07733	P27144, P22392	24.9723	1	1	0.999494	0
Biological process	transcription-dependent tethering of RNA polymerase II gene DNA at nuclear periphery	2	0.07733	P78406	24.9723	1	1	0.999494	0
Biological process	negative regulation of respiratory burst involved in inflammatory response	2	0.07733	P28799, P39019	24.9723	1	1	0.999494	0
Biological process	pericentric heterochromatin formation	2	0.07733	P84243	24.9723	1	1	0.999494	0
Biological process	positive regulation of viral genome replication	3	0.0778078	P78563, P62937, Q16531	6.45837	1	1	0.999494	0
Molecular function	ubiquitin-protein transferase regulator activity	2	0.0778965	Q92616, Q96RU8	24.7845	1	1	0.991667	0
Molecular function	alpha-1,4-glucosidase activity	2	0.0778965	O43451, P10253	24.7845	1	1	0.991667	0
Biological process	regulation of inflammatory response	5	0.0807202	O60885, P41221, P41182, Q9H334, P28799	3.06034	1	1	0.999494	0
KEGG Pathway	hsa04141:Protein processing in endoplasmic reticulum	8	0.0820574	P11021, P43307, P18848, Q86TM6, P13667, P08238, P07237, P27797	2.12845	1	1	1	0
Biological process	response to lipopolysaccharide	6	0.0831702	P78536, Q96RU8, P35318, Q92813, Q9H334, P49137	2.58335	1	1	0.999494	0
Cellular compartment	peroxisomal membrane	4	0.0860322	O94972, O43808, P53816, Q15067	3.83485	1	0.60281	0.569165	0.219819
Cellular compartment	cortical granule	2	0.0883187	P35579, P27797	21.7308	1	0.60281	0.569165	0.219819
Cellular compartment	site of polarized growth	2	0.0883187	Q14247, Q14019	21.7308	1	0.60281	0.569165	0.219819
Biological process	positive regulation of neuron apoptotic process	4	0.0886529	P18848, P35222, P61081, P28799	3.78369	1	1	0.999494	0
Biological process	negative regulation of transcription by RNA polymerase II	22	0.0890939	O75528, O94972, Q16649, Q05195, Q9H334, P19793, P41182, P35222, Q63ZY3, Q9UQL6, P52952, Q9Y2J4, P18848, P62263, P43362, Q14494, Q92785, P27797, O14867, O15525, Q13330	1.43369	1	1	0.999494	0
Cellular compartment	peroxisome	5	0.0907508	O94972, O43808, P08670, P53816, Q15067	2.9366	1	0.609732	0.5757	0.214861
Biological process	establishment of meiotic spindle localization	2	0.0920653	Q08AE8, P35579	20.8103	1	1	0.999494	0
Biological process	negative regulation of RNA splicing	2	0.0920653	P62277, P62854	20.8103	1	1	0.999494	0
Biological process	peptide antigen assembly with MHC class I protein complex	2	0.0920653	P04439, P27797	20.8103	1	1	0.999494	0
Molecular function	actin binding	10	0.0927795	P18206, Q8TF74, Q92747, Q9P0K7, P07737, Q14019, Q08AE8, P06753, P35579, P07237	1.84959	1	1	0.991667	0
Biological process	cell adhesion	14	0.0966419	P02452, P98153, P78536, Q13641, Q14517, Q92729, P22392, P35222, P18206, Q4LDE5, P35221, O60285, Q13332, Q13683	1.60964	1	1	0.999494	0
Molecular function	structural constituent of chromatin	5	0.0967285	P84243, Q16695, Q71UI9	2.86858	1	1	0.991667	0
Biological process	regulation of actin filament polymerization	3	0.0971333	Q14247, P07737, Q14019	5.67553	1	1	0.999494	0
Biological process	male gonad development	5	0.0971908	P41221, P35221, P84243, P08476	2.8638	1	1	0.999494	0
Biological process	integrin-mediated signaling pathway	5	0.0971908	P02461, P35221, P22392, Q13683, P35579	2.8638	1	1	0.999494	0
KEGG Pathway	hsa05131:Shigellosis	10	0.099986	P18206, Q14247, Q92747, P84243, P07737, P60709, Q15438, Q16695, P0CG48	1.80918	1	1	1	0

### Sheet: Downregulated GO Analysis
Category	Term	Count	PValue	Genes	Fold Enrichment	Bonferroni	Benjamini	FDR	log10_benjamini
Molecular function	structural constituent of chromatin	37	1.53196e-61	P33778, P62805, P0C0S8, P68431, P62807, P04908	80.2502	2.42049e-59	2.42049e-59	2.3439e-59	58.6161
Cellular compartment	nucleosome	37	1.98797e-57	P33778, P62805, P0C0S8, P68431, P62807, P04908	64.7563	2.2464e-55	2.2464e-55	2.2464e-55	54.6485
Biological process	telomere organization	24	2.60626e-53	P62805, P68431	221.265	1.10505e-50	1.10505e-50	1.10505e-50	49.9566
KEGG Pathway	hsa05322:Systemic lupus erythematosus	37	3.22138e-53	P33778, P62805, P0C0S8, P68431, P62807, P04908	41.5407	2.38382e-51	2.38382e-51	2.38382e-51	50.6227
KEGG Pathway	hsa05034:Alcoholism	37	3.40438e-48	P33778, P62805, P0C0S8, P68431, P62807, P04908	31.1555	2.51924e-46	1.25962e-46	1.25962e-46	45.8998
KEGG Pathway	hsa04613:Neutrophil extracellular trap formation	37	9.56788e-48	P33778, P62805, P0C0S8, P68431, P62807, P04908	30.3484	7.08023e-46	2.36008e-46	2.36008e-46	45.6271
Biological process	nucleosome assembly	31	1.01973e-44	P33778, P62805, P68431, Q01105, P62807	53.218	4.32364e-42	2.16182e-42	2.16182e-42	41.6652
Molecular function	protein heterodimerization activity	38	2.22258e-41	P33778, P62805, P0C0S8, P68431, P62807, P04908, P18754	23.0007	3.51168e-39	1.75584e-39	1.70028e-39	38.7555
Cellular compartment	CENP-A containing nucleosome	16	1.61517e-34	P62805, P04908	224.022	1.82514e-32	9.12572e-33	9.12572e-33	32.0397
Biological process	protein localization to CENP-A containing chromatin	16	1.7844e-34	P62805, P04908	221.265	7.56585e-32	2.52195e-32	2.52195e-32	31.5983
Biological process	chromatin organization	27	7.26735e-31	P62805, P68431, Q15059, P04908	28.121	3.08135e-28	7.70339e-29	7.70339e-29	28.1133
Biological process	negative regulation of megakaryocyte differentiation	14	1.56148e-27	P62805	174.246	6.62066e-25	1.32413e-25	1.32413e-25	24.8781
Molecular function	DNA binding	40	7.48196e-24	P35250, P33778, P62805, P0C0S8, P68431, Q01105, P62807, Q9H7Z7, P04908	6.91495	1.18215e-21	3.9405e-22	3.8158e-22	21.4044
KEGG Pathway	hsa05203:Viral carcinogenesis	22	6.44919e-21	P46527, P40189, P33778, P62805, P62807	16.9887	4.7724e-19	1.1931e-19	1.1931e-19	18.9233
Cellular compartment	protein-containing complex	28	3.53998e-20	P46527, P62805, P68431, Q01105, P21246, P18754	10.1975	4.00018e-18	1.33339e-18	1.33339e-18	17.875
Cellular compartment	extracellular exosome	39	2.36249e-16	P40189, P17931, P62805, P0C0S8, P68431, P62807, P04908, P11055	4.38401	2.5091e-14	6.67402e-15	6.67402e-15	14.1756
Cellular compartment	chromosome, telomeric region	15	5.93617e-15	P33778, P62805	21.7262	6.64913e-13	1.34157e-13	1.34157e-13	12.8724
Biological process	epigenetic regulation of gene expression	10	6.89917e-13	P68431	46.0969	2.92514e-10	4.87541e-11	4.87541e-11	10.312
Cellular compartment	extracellular region	32	1.08593e-10	P40189, P17931, P62805, P68431, Q9NPE2, Q96C74, Q9H7Z7, Q9NPH9, P21246, P22455	3.58754	1.2271e-08	2.04517e-09	2.04517e-09	8.68927
Cellular compartment	nucleoplasm	42	2.61558e-10	O95863, P33778, Q15468, P51003, P62805, P62807, Q2YD98, P18754, P35250, P46527, Q9H5Z1, P17931, P68431, Q9NPE2, Q01105, Q5T8D3	2.64626	2.95561e-08	4.2223e-09	4.2223e-09	8.37445
Cellular compartment	nucleus	52	5.64492e-10	O95863, P51003, P33778, P62805, P62807, Q9H7Z7, P04908, P18754, P35250, P46527, P41212, P17931, P0C0S8, P68431, Q9NPE2, Q01105, Q53GI3, Q15173, Q9Y2T1, P40205, Q15059	2.1351	6.37875e-08	7.97344e-09	7.97344e-09	8.09835
Biological process	gene expression	11	1.34322e-09	Q15842, P68431	16.1068	5.69524e-07	8.13607e-08	8.13607e-08	7.08959
Molecular function	nucleosomal DNA binding	8	1.43489e-08	P0C0S8, P04908, P18754	27.5581	2.26713e-06	5.66782e-07	5.48846e-07	6.24658
KEGG Pathway	hsa05202:Transcriptional misregulation in cancer	12	2.65084e-08	P46527, P41212, P68431	9.59416	1.96162e-06	3.92325e-07	3.92325e-07	6.40635
Biological process	heterochromatin formation	7	3.13693e-07	P0C0S8, P04908	25.2531	0.000132997	1.66257e-05	1.66257e-05	4.77922
Biological process	innate immune response in mucosa	6	4.45559e-07	P33778, P62807	38.2959	0.000188899	2.09908e-05	2.09908e-05	4.67797
Molecular function	cadherin binding	10	8.25006e-06	P68431	7.29732	0.00130267	0.000260702	0.000252452	3.58386
Biological process	antibacterial humoral response	6	1.35969e-05	P33778, P62807	19.3966	0.00574853	0.000576507	0.000576507	3.2392
Biological process	antimicrobial humoral immune response mediated by antimicrobial peptide	7	1.59845e-05	P17931, P33778, P62807	12.9071	0.00675459	0.000616132	0.000616132	3.21033
KEGG Pathway	hsa05131:Shigellosis	10	1.99856e-05	P68431	6.33214	0.00147786	0.000246489	0.000246489	3.6082
Molecular function	RNA binding	19	3.2853e-05	Q9HCM7, Q9H5Z1, P17931, P51003, P62805, Q9NPE2	3.02148	0.00517741	0.00086513	0.000837752	3.06292
KEGG Pathway	hsa03082:ATP-dependent chromatin remodeling	7	7.95105e-05	P0C0S8, P04908	9.47115	0.00586673	0.00084054	0.00084054	3.07544
Biological process	defense response to Gram-positive bacterium	6	0.00023633	P33778, P62807	10.6681	0.0953579	0.00835033	0.00835033	2.0783
KEGG Pathway	hsa04217:Necroptosis	7	0.000424847	P0C0S8, P04908	6.96934	0.0309561	0.00392984	0.00392984	2.40563
Cellular compartment	membrane	35	0.00176912	Q86VU5, P51003, Q6NUI2, Q9Y5Y6, P62805, A6NJW4, Q96SJ8, Q9H7Z7, P41212, P40189, P17931, P68431, Q5T8D3	1.61111	0.181341	0.0222123	0.0222123	1.65341
Molecular function	protein binding	70	0.00245123	Q86VU5, P51003, Q9BRX9, P33778, Q7Z6K5, Q96C74, Q2YD98, Q8TDU6, P46527, P41212, P40189, P68431, Q9NPE2, Q01105, Q9HAP6, Q9Y2T1, P40205, Q5T8D3, P21246, P22455, O95863, Q15842, Q15468, Q9UFG5, P62805, Q96SJ8, P62807, Q9H7Z7, P55916, P04908, P18754, P35250, P17931, O76071, P0C0S8, Q53GI3, Q15173, Q15059, Q13232	1.19949	0.321431	0.0553277	0.0535768	1.25706
Molecular function	enzyme binding	7	0.00498454	P35250, P0C0S8, Q9Y2T1	4.38424	0.54594	0.0984447	0.0953294	1.00681
Molecular function	protein phosphatase inhibitor activity	3	0.0181714	P17931, Q01105, P21246	14.3415	0.944838	0.319009	0.308914	0.496197
Biological process	negative regulation of kinase activity	2	0.0312951	P46527, P40205	62.2308	0.999999	1	1	0
Biological process	regulation of bicellular tight junction assembly	2	0.0389666	O95863, Q8TDU6	49.7846	1	1	1	0
Biological process	neural tube closure	3	0.0439115	Q9BRX9, Q15468, Q9Y5Y6	8.89011	1	1	1	0
Biological process	fatty acid metabolic process	3	0.0641647	Q6NUI2, P55916, Q5T8D3	7.18047	1	1	1	0
