## Supplementary File 3 for "Hypoxia-induced regulation of zDHHC23 opens avenues for new biomarkers for NON MYCN-amplified neuroblastoma"

### Sheet: Information
Supplementary File 3 - Post-Translational Modification (PTM) Analysis of zDHHC23
This file summarizes the post-translational modification (PTM) profiling of the zDHHC23 protein under different oxygen tensions - normoxia (21% O2) and hypoxia (1% O2). PTM identification and scoring were performed using both Proteome Discoverer and PEAKS analysis platforms to validate site-specific modifications. Data correspond to results shown in Figure 4A.
Top Table – Proteome Discoverer Data
This table contains PTM site information derived from Proteome Discoverer analysis.
Column 1 – Condition: Indicates the experimental setup, specifying the zDHHC23 construct (N- or C-terminal tagged) and oxygen tension (21% or 1% O₂).
Column 2 – Site of PTM: Amino acid residue and position where the modification was identified.
Column 3 – Peptide the PTM was identified on: The peptide sequence containing the modified residue.
Column 4 – Modification identified: Type of PTM detected, including phosphorylation, oxidation, or hydroxylation.
Columns 5–6 – PtmRS & Mascot score for Replicate 1: Site localization confidence (PtmRS) and peptide identification confidence (Mascot score) for replicate 1.
Columns 7–8 – PtmRS & Mascot score for Replicate 2: Same parameters as above for replicate 2.
Columns 9–10 – PtmRS & Mascot score for Replicate 3: Same parameters as above for replicate 3.
Bottom Table – PEAKS Data
This table presents PTM identification results independently obtained using PEAKS software.
Column 1 – Condition: Indicates the experimental setup, specifying the zDHHC23 construct (N- or C-terminal tagged) and oxygen tension (21% or 1% O₂).
Column 2 – Site of PTM: Amino acid residue and position where the modification was identified.
Column 3 – Peptide the PTM was identified on: The peptide sequence containing the modified residue.
Column 4 – Modification identified: Type of PTM detected, including phosphorylation, oxidation, or hydroxylation.
Columns 5–7 – Log10p, Delta ppm & A score for Replicate 1: Statistical confidence (–log10 p-value), mass accuracy (Δ ppm), and site localization confidence (A-score) for replicate 1.
Columns 8–10 – Log10p, Delta ppm & A score for Replicate 2: Same parameters for replicate 2.
Columns 11–13 – Log10p, Delta ppm & A score for Replicate 3: Same parameters for replicate 3.

### Sheet: zDHHC23 PTMs
				Replicate 1		Replicate 2		Replicate 3
	Site	Peptide	Modifications	PtmRS	Mascot Score	PtmRS	Mascot Score	PtmRS	Mascot Score
21% O2 HA-mCherry zDHHC23	S252	MPAGSPTKAKEDWCAK	1×Phospho [S]	99.8	42	X	X	99.8	40
	S206	SLSSSQLECLSR	1×Phospho [S]	100	72	100	72	100	72
	Site	Peptide	Modifications	PtmRS	Mascot Score	PtmRS	Mascot Score	PtmRS	Mascot Score
21% O2 zDHHC23 mCherry-HA	S206	SLSSSQLECLSR	1×Phospho [S]	99.7	58	100	85	33	50
	S232	GFPGADMSGSLNNR	1×Phospho [S]	X	X	X	X	99.7	33
	Site	Peptide	Modifications	PtmRS	Mascot Score	PtmRS	Mascot Score	PtmRS	Mascot Score
1% O2 HA-mCherry zDHHC23	S206	SLSSSQLECLSR	1×Phospho [S]	50	39	100	85	100	72
	S252	MPAGSPTKAKEDWCAK	1×Phospho [S]	X	X	100	41	X	X
	Site	Peptide	Modifications	PtmRS	Mascot Score	PtmRS	Mascot Score	PtmRS	Mascot Score
1% O2 zDHHC23 mCherry-HA	S206	SLSSSQLECLSR	1×Phospho [S]	100	68	50	35	100	68
	S232	GFPGADMSGSLNNR	1×Phospho [S]	X	X	50	52	X	X
				Replicate 1			Replicate 2			Replicate 3
21% O2 HA-mCherry zDHHC23	Site	Peptide	Modifications	Log10p	∆ppm	A Score	Log10p	∆ppm	A Score	Log10p	∆ppm	A Score
	W260	AKEDWCAK	1 x Oxidation [W]	35.65	-0.3	1000	23.12	1.2	1000	N/A	N/A	N/A
	P22	KTEEPELEPLCCC	1 x Oxidation [P]	32.6	2.2	23.13	N/A	N/A	N/A	N/A	N/A	N/A
1% O2 HA-mCherry zDHHC23	Site	Peptide	Modifications	Log10p	∆ppm	A Score	Log10p	∆ppm	A Score	Log10p	∆ppm	A Score
	D44	NHVATCLCDCQDLDEGCDR	1 x Oxidation or hydroxylation [D]	130.93	-1.2	38.16	98.54	0.7	38.16	N/A	N/A	N/A
	W260	AKEDWCAK	1 x Oxidation [W]	34.14	1.2	1000	26.65	0.9	1000	N/A	N/A	N/A
1% O2 zDHHC23 mCherry-HA	Site	Peptide	Modifications	Log10p	∆ppm	A Score	Log10p	∆ppm	A Score	Log10p	∆ppm	A Score
	D44	NHVATCLCDCQDLDEGCDR	1 x Oxidation or hydroxylation [D]	N/A	N/A	N/A	4.76	0	5.59	N/A	N/A	N/A
	W260	AKEDWCAK	1 x Oxidation [W]	N/A	N/A	N/A	33.62	-0.7	1000	N/A	N/A	N/A
			No PTMs observed in 21% zDHHC23 mCherry-HA construct datasets
