## Supplementary File 4 for "Hypoxia-induced regulation of zDHHC23 opens avenues for new biomarkers for NON MYCN-amplified neuroblastoma"

### Sheet: Information
Supplementary File 4. PhosphoSitePlus Kinase Prediction for zDHHC23 Phosphorylation Sites
This file summarizes kinase prediction data obtained from PhosphoSitePlus for putative phosphorylation sites on zDHHC23. Predicted kinases, associated families, and confidence metrics are provided for each site analyzed.
Sheet 1 – Site S252
Predicted kinases and their corresponding families are listed for the phosphorylation site at serine 252 (S252) of zDHHC23.
Column 1 – Kinase: Name of the kinase predicted to target S252.
Column 2 – Kinase Family: Kinase family or subgroup classification based on sequence and substrate motif similarity.
Column 3 – log₂ score: Log₂-transformed prediction score representing the relative likelihood of kinase–substrate interaction.
Column 4 – Site percentile: Percentile ranking of the prediction confidence for the specified kinase–site relationship within the PhosphoSitePlus database.
Sheet 2 – Site S206
Predicted kinases and their corresponding families are listed for the phosphorylation site at serine 206 (S206) of zDHHC23.
Column 1 – Kinase: Name of the kinase predicted to target S206.
Column 2 – Kinase Family: Kinase family or subgroup classification based on sequence and substrate motif similarity.
Column 3 – log₂ score: Log₂-transformed prediction score representing the relative likelihood of kinase–substrate interaction.
Column 4 – Site percentile: Percentile ranking of the prediction confidence for the specified kinase–site relationship within the PhosphoSitePlus database.

### Sheet: S252
Kinase	Kinase family	log2(score)	Site percentile
CDK3	CMGC	9.046	0.99865
MTOR	PIKK	3.726	0.99804
CDK5	CMGC	6.941	0.99518
CDK1	CMGC	6.83	0.99316
CDK2	CMGC	5.472	0.98693
CDK17	CMGC	6.091	0.98486
CLK3	CMGC	5.57	0.98429
CDK18	CMGC	6.471	0.98305
CDK6	CMGC	5.306	0.97649
CDK16	CMGC	5.792	0.97572

### Sheet: S206
Kinase	Kinase family	log2(score)	site percentile
MARK2	CAMK	2.884	0.97909
SIK	CAMK	3.163	0.97596
QSK	CAMK	2.65	0.97232
MARK1	CAMK	2.297	0.97042
BRSK1	CAMK	2.455	0.96937
MARK3	CAMK	2.168	0.9671
SNRK	CAMK	1.037	0.96462
MARK4	CAMK	1.894	0.96229
QIK	CAMK	1.835	0.96182
BRSK2	CAMK	1.63	0.95857
