## Supplementary File 6 for "Hypoxia-induced regulation of zDHHC23 opens avenues for new biomarkers for NON MYCN-amplified neuroblastoma"

### Sheet: Info
Supplementary File 6. BioGRID Interaction Dataset Comparison for zDHHC23
This file summarizes the curated protein–protein interaction data for zDHHC23 obtained from the BioGRID database (version 4.4; accessed on 27 May 2025). The dataset was used to compare experimentally validated interactors with those identified in the current study, as shown in Figure 3A.
Column 1 – BioGRID Interaction ID: Unique identifier assigned to each interaction record within the BioGRID database.
Column 2 – Protein of Interest: The queried protein, zDHHC23.
Column 3 – Interactor: Protein partner reported to interact with zDHHC23 in previous studies.
Column 4 – Experimental System: Method used to determine the interaction (e.g., yeast two-hybrid, co-immunoprecipitation, affinity capture).
Column 5 – Author and Year of Publication: Citation of the study reporting the interaction.
Column 6 – Publication Source (PubMed ID): PubMed reference number for the original publication.
Column 7 – Organism: Species in which the interaction was experimentally validated.
BioGRID citation:
Oughtred R, Rust J, Chang C, Breitkreutz BJ, Stark C, Willems A, et al. (2021). The BioGRID database: A comprehensive biomedical resource of curated protein, genetic, and chemical interactions. Protein Science, 30(1):187–200.

### Sheet: zDHHC23 BioGRID
BioGRID Interaction ID	Protein of Interest	Interactor	Experimental System	Author	Publication Source	Organism
2251684	ZDHHC23	CST6	Affinity Capture-MS	Huttlin EL (2017)	PUBMED:28514442	Homo sapiens
2251956	ZDHHC23	GAPDHS	Affinity Capture-MS	Huttlin EL (2017)	PUBMED:28514442	Homo sapiens
2260215	ZDHHC23	POF1B	Affinity Capture-MS	Huttlin EL (2017)	PUBMED:28514442	Homo sapiens
2270297	ZDHHC23	LOR	Affinity Capture-MS	Huttlin EL (2017)	PUBMED:28514442	Homo sapiens
2619224	ZDHHC23	IRS1	Affinity Capture-MS	Chen X (2019)	PUBMED:30658672	Homo sapiens
2619225	ZDHHC23	MTOR	Affinity Capture-MS	Chen X (2019)	PUBMED:30658672	Homo sapiens
2619226	ZDHHC23	IGF1	Affinity Capture-MS	Chen X (2019)	PUBMED:30658672	Homo sapiens
2619227	ZDHHC23	INSR	Affinity Capture-MS	Chen X (2019)	PUBMED:30658672	Homo sapiens
2619228	ZDHHC23	INS	Affinity Capture-MS	Chen X (2019)	PUBMED:30658672	Homo sapiens
2619229	ZDHHC23	PIK3CD	Affinity Capture-MS	Chen X (2019)	PUBMED:30658672	Homo sapiens
2619230	ZDHHC23	PIK3CA	Affinity Capture-MS	Chen X (2019)	PUBMED:30658672	Homo sapiens
2619231	ZDHHC23	AKT1	Affinity Capture-MS	Chen X (2019)	PUBMED:30658672	Homo sapiens
2619232	ZDHHC23	TP53	Affinity Capture-MS	Chen X (2019)	PUBMED:30658672	Homo sapiens
2619233	ZDHHC23	BMI1	Affinity Capture-MS	Chen X (2019)	PUBMED:30658672	Homo sapiens
2619234	ZDHHC23	RNF2	Affinity Capture-MS	Chen X (2019)	PUBMED:30658672	Homo sapiens
2619235	ZDHHC23	PCGF1	Affinity Capture-MS	Chen X (2019)	PUBMED:30658672	Homo sapiens
2619236	ZDHHC23	RING1	Affinity Capture-MS	Chen X (2019)	PUBMED:30658672	Homo sapiens
2619237	ZDHHC23	RNF144A	Affinity Capture-MS	Chen X (2019)	PUBMED:30658672	Homo sapiens
2619238	ZDHHC23	NCOR2	Affinity Capture-MS	Chen X (2019)	PUBMED:30658672	Homo sapiens
2619239	ZDHHC23	NCOA1	Affinity Capture-MS	Chen X (2019)	PUBMED:30658672	Homo sapiens
2619240	ZDHHC23	SIN3A	Affinity Capture-MS	Chen X (2019)	PUBMED:30658672	Homo sapiens
2619241	ZDHHC23	PPARA	Affinity Capture-MS	Chen X (2019)	PUBMED:30658672	Homo sapiens
2619242	ZDHHC23	TBL1X	Affinity Capture-MS	Chen X (2019)	PUBMED:30658672	Homo sapiens
2619243	ZDHHC23	RXRA	Affinity Capture-MS	Chen X (2019)	PUBMED:30658672	Homo sapiens
2619244	ZDHHC23	SNX6	Affinity Capture-MS	Chen X (2019)	PUBMED:30658672	Homo sapiens
2619245	ZDHHC23	VPS26A	Affinity Capture-MS	Chen X (2019)	PUBMED:30658672	Homo sapiens
2619246	ZDHHC23	SNX1	Affinity Capture-MS	Chen X (2019)	PUBMED:30658672	Homo sapiens
2619247	ZDHHC23	SNX2	Affinity Capture-MS	Chen X (2019)	PUBMED:30658672	Homo sapiens
2619248	ZDHHC23	VPS35	Affinity Capture-MS	Chen X (2019)	PUBMED:30658672	Homo sapiens
2619249	ZDHHC23	UPF1	Affinity Capture-MS	Chen X (2019)	PUBMED:30658672	Homo sapiens
2619250	ZDHHC23	ETF1	Affinity Capture-MS	Chen X (2019)	PUBMED:30658672	Homo sapiens
2619251	ZDHHC23	RPSA	Affinity Capture-MS	Chen X (2019)	PUBMED:30658672	Homo sapiens
2619252	ZDHHC23	RPS25	Affinity Capture-MS	Chen X (2019)	PUBMED:30658672	Homo sapiens
2619253	ZDHHC23	RPS11	Affinity Capture-MS	Chen X (2019)	PUBMED:30658672	Homo sapiens
2619254	ZDHHC23	GSPT2	Affinity Capture-MS	Chen X (2019)	PUBMED:30658672	Homo sapiens
3113579	ZDHHC23	POF1B	Affinity Capture-MS	Huttlin EL (2021)	PUBMED:33961781	Homo sapiens
3132045	ZDHHC23	GAPDHS	Affinity Capture-MS	Huttlin EL (2021)	PUBMED:33961781	Homo sapiens
3146139	ZDHHC23	VPS37C	Affinity Capture-MS	Huttlin EL (2021)	PUBMED:33961781	Homo sapiens
3146460	ZDHHC23	RP2	Affinity Capture-MS	Huttlin EL (2021)	PUBMED:33961781	Homo sapiens
3148708	ZDHHC23	VPS28	Affinity Capture-MS	Huttlin EL (2021)	PUBMED:33961781	Homo sapiens
3149980	ZDHHC23	LMO7	Affinity Capture-MS	Huttlin EL (2021)	PUBMED:33961781	Homo sapiens
3153191	ZDHHC23	ATP6V0A1	Affinity Capture-MS	Huttlin EL (2021)	PUBMED:33961781	Homo sapiens
3153305	ZDHHC23	ULBP3	Affinity Capture-MS	Huttlin EL (2021)	PUBMED:33961781	Homo sapiens
3153807	ZDHHC23	MIB1	Affinity Capture-MS	Huttlin EL (2021)	PUBMED:33961781	Homo sapiens
3155208	ZDHHC23	TSG101	Affinity Capture-MS	Huttlin EL (2021)	PUBMED:33961781	Homo sapiens
3156654	ZDHHC23	MSLN	Affinity Capture-MS	Huttlin EL (2021)	PUBMED:33961781	Homo sapiens
3156966	ZDHHC23	CPNE2	Affinity Capture-MS	Huttlin EL (2021)	PUBMED:33961781	Homo sapiens
3157171	ZDHHC23	RALB	Affinity Capture-MS	Huttlin EL (2021)	PUBMED:33961781	Homo sapiens
3158198	ZDHHC23	UBTD2	Affinity Capture-MS	Huttlin EL (2021)	PUBMED:33961781	Homo sapiens
3158606	ZDHHC23	YES1	Affinity Capture-MS	Huttlin EL (2021)	PUBMED:33961781	Homo sapiens
3161061	ZDHHC23	PDF	Affinity Capture-MS	Huttlin EL (2021)	PUBMED:33961781	Homo sapiens
3163463	ZDHHC23	C12orf75	Affinity Capture-MS	Huttlin EL (2021)	PUBMED:33961781	Homo sapiens
3163918	ZDHHC23	SRC	Affinity Capture-MS	Huttlin EL (2021)	PUBMED:33961781	Homo sapiens
3164600	ZDHHC23	CCNY	Affinity Capture-MS	Huttlin EL (2021)	PUBMED:33961781	Homo sapiens
3169095	ZDHHC23	FLOT1	Affinity Capture-MS	Huttlin EL (2021)	PUBMED:33961781	Homo sapiens
3169420	ZDHHC23	GNG10	Affinity Capture-MS	Huttlin EL (2021)	PUBMED:33961781	Homo sapiens
3169722	ZDHHC23	LYN	Affinity Capture-MS	Huttlin EL (2021)	PUBMED:33961781	Homo sapiens
3171733	ZDHHC23	MISP	Affinity Capture-MS	Huttlin EL (2021)	PUBMED:33961781	Homo sapiens
3172068	ZDHHC23	GNAQ	Affinity Capture-MS	Huttlin EL (2021)	PUBMED:33961781	Homo sapiens
3180970	ZDHHC23	ERICH5	Affinity Capture-MS	Huttlin EL (2021)	PUBMED:33961781	Homo sapiens
3185292	ZDHHC23	AHNAK2	Affinity Capture-MS	Huttlin EL (2021)	PUBMED:33961781	Homo sapiens
3186264	ZDHHC23	CD70	Affinity Capture-MS	Huttlin EL (2021)	PUBMED:33961781	Homo sapiens
3187768	ZDHHC23	CPNE8	Affinity Capture-MS	Huttlin EL (2021)	PUBMED:33961781	Homo sapiens
3188821	ZDHHC23	FLOT2	Affinity Capture-MS	Huttlin EL (2021)	PUBMED:33961781	Homo sapiens
3190650	ZDHHC23	PRKCA	Affinity Capture-MS	Huttlin EL (2021)	PUBMED:33961781	Homo sapiens
3190863	ZDHHC23	SMPDL3B	Affinity Capture-MS	Huttlin EL (2021)	PUBMED:33961781	Homo sapiens
3191226	ZDHHC23	GNA11	Affinity Capture-MS	Huttlin EL (2021)	PUBMED:33961781	Homo sapiens
3193220	ZDHHC23	PALM	Affinity Capture-MS	Huttlin EL (2021)	PUBMED:33961781	Homo sapiens
3193726	ZDHHC23	RRAS2	Affinity Capture-MS	Huttlin EL (2021)	PUBMED:33961781	Homo sapiens
3195755	ZDHHC23	HRAS	Affinity Capture-MS	Huttlin EL (2021)	PUBMED:33961781	Homo sapiens
