## Supplementary File 7 for "Hypoxia-induced regulation of zDHHC23 opens avenues for new biomarkers for NON MYCN-amplified neuroblastoma"

### Sheet: Information
Supplementary File 7. Gene Ontology (GO) Analysis of Statistically Significant zDHHC23 Binding Partners Under 21% O₂
This table summarizes the results of Gene Ontology (GO) enrichment analysis (using DAVID) performed on proteins significantly associated with zDHHC23 under normoxic (21% O₂) conditions, as shown in Figure 3B. Enrichment analysis was conducted across three GO categories to identify overrepresented biological functions, molecular activities, and cellular localizations among the binding partners.
Column 1 – Category: GO classification type, including Biological Process (BP), Cellular Component (CC), or Molecular Function (MF).
Column 2 – Term: Description of the specific GO term enriched within the dataset.
Column 3 – Count: Number of proteins associated with the corresponding GO term.
Column 4 – P-value: Statistical significance of enrichment prior to multiple testing correction.
Column 5 – Genes: List of gene symbols contributing to enrichment of the given term.
Column 6 – Fold Enrichment: Ratio of observed to expected frequency for each term, indicating the magnitude of enrichment.
Column 7 – Bonferroni Correction: Adjusted p-value calculated using the Bonferroni method for multiple testing.
Column 8 – Benjamini–Hochberg: Adjusted p-value based on the Benjamini–Hochberg false discovery rate (FDR) correction.
Column 9 – Log₁₀ Benjamini–Hochberg: Log-transformed FDR-adjusted p-value for comparative visualization.

### Sheet: zDHHC23 GO Analysis
Category	Term	Count	PValue	Genes	Fold Enrichment	Bonferroni	Benjamini	FDR	log10_benjamini
Cellular compartment	proteasome regulatory particle	7	5.55431e-13	Q15008, P62195, Q9UNM6, O00232, Q99460, P51665, Q13200	179.71	1.03868e-10	1.03866e-10	9.77559e-11	9.98353
Cellular compartment	proteasome complex	10	1.24882e-12	Q15008, P62195, P25789, Q9UNM6, P28074, O00232, Q99460, P51665, P43686, Q13200	43.5133	2.33522e-10	1.16765e-10	1.09896e-10	9.93269
Cellular compartment	proteasome accessory complex	7	3.20421e-11	Q15008, P62195, Q9UNM6, O00232, Q99460, P43686, Q13200	105.712	5.99188e-09	1.99729e-09	1.8798e-09	8.69956
Cellular compartment	endoplasmic reticulum membrane	20	8.38193e-08	O95864, Q9Y679, Q9UM00, Q9Y678, Q8TB61, Q9UNL2, Q9Y5Z9, Q9Y5M8, Q9H3N1, P37268, Q96G23, Q8NBM4, Q9H0U3, O60488, Q99442, Q969N2, Q92504, O14579, Q9UBM7, Q14165	4.32932	1.56741e-05	3.91855e-06	3.68805e-06	5.40687
Cellular compartment	ficolin-1-rich granule lumen	8	5.58039e-07	Q15008, P67870, P28482, Q9UNM6, O00232, P51665, Q13200, P02794	16.3002	0.000104348	2.08707e-05	1.9643e-05	4.68046
Cellular compartment	membrane	42	1.25433e-06	Q92616, Q3ZCQ8, Q8TB61, Q08380, Q13459, Q9Y5M8, P50416, P51665, Q9H0U3, Q9Y6G3, P24539, O60488, P62195, Q8IXB1, Q99442, Q969N2, P62879, O15355, P09496, Q16555, Q9UBM7, Q13200, O95864, Q9Y679, P36957, Q9UM00, Q9Y5Z9, Q8NF50, Q9UNM6, Q99460, O00232, P37268, P50402, Q96G23, P11233, Q8NBM4, Q9UBX3, P20020, Q92504, P43686, Q14165, P02794	1.99125	0.000234532	3.90932e-05	3.67936e-05	4.4079
Cellular compartment	endoplasmic reticulum	18	2.87671e-06	Q9Y679, Q3ZCQ8, Q9UM00, Q9Y678, Q9UNL2, Q9Y5Z9, P37268, P50402, Q96G23, Q8NBM4, Q9H0U3, O60488, Q8IXB1, Q01105, Q99442, Q92504, Q9UBM7, Q14165	3.80965	0.000537801	7.68493e-05	7.23287e-05	4.11436
Cellular compartment	proteasome regulatory particle	4	1.1764e-05	P62195, Q99460, P43686, Q13200	85.5761	0.00219746	0.000274984	0.000258808	3.56069
Cellular compartment	secretory granule lumen	6	9.24945e-05	Q15008, P67870, Q9UNM6, O00232, P51665, Q13200	13.054	0.0171485	0.00192183	0.00180878	2.71628
Biological process	proteasome-mediated ubiquitin-dependent protein catabolic process	10	4.1702e-06	Q15008, P62195, P25789, Q9UNM6, P28074, O00232, Q99460, P51665, P43686, Q13200	7.92788	0.00205796	0.00206008	0.00206008	2.68612
Cellular compartment	nucleoplasm	31	0.00017196	Q8WXE1, O75306, Q3ZCQ8, P28482, P51665, Q9P0J0, P62195, Q01105, Q92973, P25789, P22695, O15355, Q13200, Q15046, Q15008, P52564, P36957, O75531, Q9UNM6, P28074, Q99460, O00232, P50402, Q9NVP2, Q9UBX3, P67870, P20020, Q92504, O14579, P43686, Q13156	1.93781	0.0316477	0.00321565	0.00302649	2.49273
Cellular compartment	mitochondrion	17	0.00075241	O75306, Q3ZCQ8, P36957, Q8NEW0, P28482, P50416, O43837, Q9P0J0, P11233, O14925, Q9UBX3, Q9Y6G3, P24539, O60488, Q9UJS0, P22695, Q15046	2.53596	0.131297	0.011764	0.011072	1.92945
Cellular compartment	mitochondrial inner membrane	9	0.000754908	O75306, Q3ZCQ8, O14925, Q9UBX3, Q9Y6G3, P24539, Q9UJS0, P22695, Q9P0J0	4.5394	0.131703	0.011764	0.011072	1.92945
Cellular compartment	cytoplasmic vesicle	7	0.00107168	Q9Y679, Q8NEW0, P62195, P51153, Q658Y4, Q969N2, P09496	5.97043	0.181689	0.0154158	0.014509	1.81203
Cellular compartment	extracellular exosome	19	0.00184212	Q9Y679, Q08380, P51153, P52209, P28074, O00232, P51665, P11233, O60488, P62195, P67870, Q92973, P25789, P20020, P62879, Q16555, Q13200, P26006, P02794	2.17566	0.291633	0.0246054	0.023158	1.60897
Cellular compartment	cytosol	34	0.00532004	Q92616, P28482, Q13459, P51665, P62195, Q01105, Q92973, P25789, Q9Y5A9, P62879, P09496, Q16555, Q13200, Q15046, Q15008, P52564, Q15942, P36957, Q9Y678, P51153, O75534, Q8NF50, P52209, O75531, Q9UNM6, P28074, Q99460, O00232, P50402, Q9NVP2, P67870, O14579, P43686, P02794	1.52788	0.631201	0.0663231	0.0624218	1.17834
Cellular compartment	proteasome storage granule	2	0.00767954	Q99460, Q13200	256.728	0.763455	0.0897546	0.084475	1.04694
Cellular compartment	Golgi apparatus	11	0.0107021	Q3ZCQ8, Q9Y678, Q8TB61, Q8NEW0, P51153, P28482, O75534, Q96DN5, P09496, Q92504, O14579	2.51695	0.86629	0.117723	0.110798	0.929138
Cellular compartment	mitochondrial membrane	4	0.0404403	Q9UM00, Q9Y5Z9, Q9H3N1, Q9P0J0	5.21276	0.999556	0.398018	0.374605	0.400098
Cellular compartment	COPI vesicle coat	2	0.0488875	Q9Y678, O14579	39.4967	0.999915	0.457098	0.43021	0.33999
Cellular compartment	oligosaccharyltransferase complex	2	0.0525488	Q9H0U3, Q14165	36.6755	0.999959	0.467935	0.440409	0.329815
Cellular compartment	P-body	3	0.0567967	O75534, P25789, Q9Y5A9	7.70185	0.999982	0.482772	0.454374	0.316258
Cellular compartment	Golgi membrane	7	0.0610577	Q9UM00, Q9Y678, Q8TB61, Q8NEW0, P51153, Q9Y5Z9, O14579	2.47194	0.999992	0.494243	0.46517	0.30606
Cellular compartment	TIM23 mitochondrial import inner membrane translocase complex	2	0.0634494	Q3ZCQ8, O14925	30.2033	0.999995	0.494243	0.46517	0.30606
Cellular compartment	lipid droplet	3	0.0660753	Q9Y679, O60488, Q01105	7.06592	0.999997	0.494243	0.46517	0.30606
Cellular compartment	proteasome core complex	2	0.0742261	P25789, P28074	25.6728	0.999999	0.533857	0.502454	0.272575
Cellular compartment	focal adhesion	5	0.0857056	Q15942, P28482, P62879, P11233, P26006	2.96453	1	0.593591	0.558674	0.226513
Cellular compartment	mitochondria-associated endoplasmic reticulum membrane contact site	2	0.0919158	O60488, Q9H3N1	20.5383	1	0.603855	0.568334	0.219068
Cellular compartment	mitochondrial matrix	5	0.0936459	O75306, P36957, P24539, O43837, Q15046	2.87168	1	0.603855	0.568334	0.219068
Molecular function	protein binding	68	0.00345072	O75306, P28482, Q96DN5, P51665, O43837, Q9P0J0, P62195, Q99442, Q92973, Q9UJS0, P22695, Q9Y5A9, P09496, P62879, O15355, Q16555, Q13200, P52564, Q15942, Q9Y679, Q9Y678, Q9UM00, Q9Y5Z9, P51153, O75534, Q8NF50, O75531, Q658Y4, Q9H3N1, O00232, P37268, Q96G23, Q8NBM4, Q9NVP2, Q8WVV4, Q9UBX3, P02794, Q8WXE1, Q3ZCQ8, Q8TB61, Q9UNL2, Q08380, Q13459, Q03252, O14925, P24539, Q8IXB1, Q01105, P25789, Q969N2,…	1.1954	0.511069	0.714299	0.714299	0.14612
Biological process	intracellular protein transport	5	0.0254304	Q3ZCQ8, Q9Y678, O14925, Q658Y4, P09496	4.43448	0.999997	1	1	0
Biological process	proton motive force-driven mitochondrial ATP synthesis	3	0.0279871	O75306, P24539, Q9P0J0	11.3796	0.999999	1	1	0
Biological process	aerobic respiration	3	0.0312452	O75306, P22695, Q9P0J0	10.7199	1	1	1	0
Biological process	regulation of protein catabolic process	2	0.0622067	Q99460, Q13200	30.8196	1	1	1	0
Biological process	lipid biosynthetic process	2	0.0771517	O60488, P37268	24.6557	1	1	1	0
Biological process	protein import into mitochondrial matrix	2	0.080851	Q3ZCQ8, O14925	23.4816	1	1	1	0
Biological process	positive regulation of proteasomal protein catabolic process	2	0.080851	P62195, P43686	23.4816	1	1	1	0
Biological process	stress-activated MAPK cascade	2	0.0918615	P52564, P28482	20.5464	1	1	1	0
Biological process	leukocyte migration	2	0.0991294	Q8TAU0, P26006	18.9659	1	1	1	0
Molecular function	proteasome-activating activity	2	0.0243715	P62195, P43686	80.2208	0.993948	1	1	0
Molecular function	disulfide oxidoreductase activity	2	0.028376	Q8IXB1, Q9H3N1	68.7607	0.997417	1	1	0
Molecular function	antiporter activity	3	0.0318064	Q9UBX3, Q8TB61, Q9UJS0	10.6175	0.998758	1	1	0
Molecular function	structural molecule activity	4	0.0497657	Q9Y678, Q9UNM6, P09496, O14579	4.7893	0.999974	1	1	0
Molecular function	protein kinase regulator activity	2	0.0751825	Q92616, P67870	25.3329	1	1	1	0
Molecular function	protein-disulfide reductase activity	2	0.0940216	Q8IXB1, Q9H3N1	20.0552	1	1	1	0
